# Genomic signatures of adaptation in native lizards exposed to human-introduced fire ants

**DOI:** 10.1101/2023.09.24.559217

**Authors:** Braulio A. Assis, Alexis P. Sullivan, Stephanie Marciniak, Christina M. Bergey, Vanessa Garcia, Zachary A. Szpiech, Tracy Langkilde, George H. Perry

## Abstract

Understanding the process of genetic adaptation in response to human-mediated ecological change will help elucidate the eco-evolutionary impacts of human activity. Red fire ants (*Solenopsis invicta*) spread across Southeastern USA since their accidental introduction via Port Mobile, Alabama in the 1930s, serving today as both novel venomous predator and novel toxic prey to native eastern fence lizards (*Sceloporus undulatus*). To identify potential signatures of genetic adaptation in lizards to invasive fire ants, we generated whole genome sequencing data from 420 native fence lizards sampled across three populations, two of which had not been invaded by fire ants (in Tennessee and Arkansas) and one which had been invaded for ∼70 years (Alabama). We detected signatures of positive selection exclusive to the exposed Alabama population for genetic variants overlapping genes related to the membrane attack complex of the complement immune system, growth factor pathways, and morphological development. Prior work identified a relationship between increased lizard survival of fire ant attack and longer hind limbs, which lizards use to remove ants from their bodies. Furthermore, we conducted a genome-wide association study with 381 Alabama lizards to identify 24 hind limb length-associated genetic loci. For two loci, positive-effect alleles occur in high frequency and overlap genomic regions that are highly differentiated from the populations naïve to fire ants. Collectively, these findings represent plausible genetic adaptations in response to fire ant invasion, whereby morphological differentiation may increase survival against swarming ants and altered immune responses may allow the exploitation of a novel, toxic food resource.

**Significance statement:** Human activity can force interactions between species from distinct ecological backgrounds. These interactions can consequently impose novel selective pressures on endemic populations via predation or disruption of ecological niches through community-wide effects. While some endemic taxa have been able to adapt biologically to these disruptions, we do not have a full understanding of the underlying genetic processes that may allow it. Here we identify genomic signatures of recent adaptation nearby genes involved in morphological and immunological processes in native fence lizards that are consistent with pressures imposed by the venomous, predatory fire ants introduced by humans. These signatures are largely absent from lizard populations that are naïve to fire ants.
