## Appendix II for "Genomic signatures of adaptation in native lizards exposed to human-introduced fire ants": S12 Multi-signal regions.txt

Population	CHR	start	end
AL	scaffold_1	62480000	62640000
AL	scaffold_1	97700000	97840000
AL	scaffold_1	101620000	101880000
AL	scaffold_1	169420000	169880000
AL	scaffold_1	169900000	170580000
AL	scaffold_1	203840000	204020000
AL	scaffold_1	268680000	268880000
AL	scaffold_1	274620000	274820000
AL	scaffold_2	132824806	133410644
AL	scaffold_2	156740000	156860000
AL	scaffold_2	156920000	157020000
AL	scaffold_2	166440000	166560000
AL	scaffold_2	175740000	175840000
AL	scaffold_2	188520000	188620000
AL	scaffold_2	190340000	190700000
AL	scaffold_2	281540000	281860000
AL	scaffold_3	18940000	19080000
AL	scaffold_3	86100000	86260000
AL	scaffold_3	144420000	144600000
AL	scaffold_3	145100000	145200000
AL	scaffold_3	145223357	145243760
AL	scaffold_3	145280000	145400000
AL	scaffold_4	12260000	12420000
AL	scaffold_4	85220000	85320000
AL	scaffold_4	242300000	242460000
AL	scaffold_5	80495110	81510728
AL	scaffold_5	99300000	99640000
AL	scaffold_5	99840000	99960000
AL	scaffold_5	99980000	100100000
AL	scaffold_5	100340000	100660000
AL	scaffold_5	100720000	100840000
AL	scaffold_5	119489278	119658724
AL	scaffold_5	136455763	136566561
AL	scaffold_5	139260000	139360000
AL	scaffold_6	52320000	52440000
AL	scaffold_6	54038290	54136622
AL	scaffold_6	54499592	54604592
AL	scaffold_6	54740000	54860000
AL	scaffold_6	70360000	70480000
AL	scaffold_6	70540000	70680000
AL	scaffold_8	36880000	37180000
AL	scaffold_11	12200000	12460000
TN	scaffold_1	32360000	32700000
TN	scaffold_1	198240000	198580000
TN	scaffold_1	210860000	211100000
TN	scaffold_1	219200000	219340000
TN	scaffold_1	219360000	219760000
TN	scaffold_1	362264070	362364639
TN	scaffold_1	362380000	362720000
TN	scaffold_1	364700000	364820000
TN	scaffold_1	365100000	365343791
TN	scaffold_1	365546952	367184742
TN	scaffold_1	367779520	368998491
TN	scaffold_1	369205271	369640704
TN	scaffold_1	369919049	370010660
TN	scaffold_1	370360000	370680000
TN	scaffold_1	370880000	371020000
TN	scaffold_1	371204714	372800000
TN	scaffold_1	372832807	373247994
TN	scaffold_1	373680000	376380000
TN	scaffold_1	376857184	378260000
TN	scaffold_1	378276894	378540000
TN	scaffold_1	378658065	378920000
TN	scaffold_1	379231914	380686148
TN	scaffold_2	299040000	299300000
TN	scaffold_3	216560000	216800000
TN	scaffold_5	56980000	57160000
TN	scaffold_5	103320000	103420000
TN	scaffold_5	118380000	118520000
TN	scaffold_6	91460000	91600000
TN	scaffold_6	94380000	94520000
TN	scaffold_6	153187232	153210965
TN	scaffold_6	153217345	153271339
TN	scaffold_7	4840000	5120000
TN	scaffold_7	8440000	8620000
TN	scaffold_7	42640000	42760000
TN	scaffold_8	24980000	25160000
AR	scaffold_1	49180000	49320000
AR	scaffold_1	189060000	189220000
AR	scaffold_1	192880000	192980000
AR	scaffold_1	294920000	295080000
AR	scaffold_2	18960000	19140000
AR	scaffold_2	109100000	109240000
AR	scaffold_2	190948075	191208554
AR	scaffold_3	10760000	11640000
AR	scaffold_3	49480000	49580000
AR	scaffold_3	129820000	1.3e+08
AR	scaffold_3	158351154	158453072
AR	scaffold_3	163840000	163940000
AR	scaffold_3	184720000	185260000
AR	scaffold_4	78260000	78420000
AR	scaffold_5	4.4e+07	44100000
AR	scaffold_5	92982686	93198135
AR	scaffold_5	108129534	108300000
AR	scaffold_5	109780000	109900000
AR	scaffold_5	119040000	119200000
AR	scaffold_5	119590943	119840000
AR	scaffold_6	58140000	58360000
AR	scaffold_6	67860000	68060000
AR	scaffold_6	124920000	125020000
AR	scaffold_8	9360000	9480000
