## Appendix III for "Genomic signatures of adaptation in native lizards exposed to human-introduced fire ants": S14 GO table - AL Tajima's D +-25Kb.csv

Source	Term	ID	FDR	Significant genes	Term size	Effective domain size	Background genes
GO:MF	Extracellular matrix structural constituent conferring tensile strength	GO:0030020	1.59E-05	7	18	10257	199
GO:CC	Collagen trimer	GO:0005581	0.001126675	7	38	10257	199
GO:CC	Myosin filament	GO:0032982	0.001126675	5	15	10257	199
GO:CC	Complex of collagen trimers	GO:0098644	0.001126675	5	14	10257	199
GO:CC	Collagen type IV trimer	GO:0005587	0.014233566	3	7	10257	199
GO:CC	Myosin II complex	GO:0016460	0.014233566	4	16	10257	199
GO:CC	Collagen network	GO:0098645	0.014233566	3	7	10257	199
GO:CC	Network-forming collagen trimer	GO:0098642	0.014233566	3	7	10257	199
GO:CC	Basement membrane collagen trimer	GO:0098651	0.014233566	3	7	10257	199
KEGG	Amoebiasis	KEGG:05146	9.26E-05	10	65	10257	199
KEGG	Protein digestion and absorption	KEGG:04974	0.011154278	7	59	10257	199
KEGG	Focal adhesion	KEGG:04510	0.011154278	10	125	10257	199
KEGG	PI3K-Akt signaling pathway	KEGG:04151	0.023606745	13	225	10257	199
REAC	Collagen chain trimerization	REAC:R-MMU-8948216	3.20E-05	7	20	10257	199
REAC	NCAM1 interactions	REAC:R-MMU-419037	9.25E-05	6	16	10257	199
REAC	Collagen degradation	REAC:R-MMU-1442490	0.000108885	7	27	10257	199
REAC	Assembly of collagen fibrils and other multimeric structures	REAC:R-MMU-2022090	0.000178193	7	30	10257	199
REAC	Collagen biosynthesis and modifying enzymes	REAC:R-MMU-1650814	0.000529612	7	36	10257	199
REAC	NCAM signaling for neurite out-growth	REAC:R-MMU-375165	0.000753729	6	26	10257	199
REAC	Integrin cell surface interactions	REAC:R-MMU-216083	0.001552214	7	45	10257	199
REAC	Collagen formation	REAC:R-MMU-1474290	0.001552214	7	45	10257	199
REAC	Signaling by PDGF	REAC:R-MMU-186797	0.00215865	6	33	10257	199
REAC	Crosslinking of collagen fibrils	REAC:R-MMU-2243919	0.002238562	4	11	10257	199
REAC	Anchoring fibril formation	REAC:R-MMU-2214320	0.003006325	4	12	10257	199
REAC	Regulation of Insulin-like Growth Factor (IGF) transport and uptake by Insulin-like Growth Factor Binding Proteins (IGFBPs)	REAC:R-MMU-381426	0.005541279	7	58	10257	199
REAC	Non-integrin membrane-ECM interactions	REAC:R-MMU-3000171	0.006295246	5	27	10257	199
REAC	Degradation of the extracellular matrix	REAC:R-MMU-1474228	0.008053895	7	63	10257	199
REAC	Signaling by Receptor Tyrosine Kinases	REAC:R-MMU-9006934	0.013218503	14	250	10257	199
REAC	ECM proteoglycans	REAC:R-MMU-3000178	0.031275339	4	23	10257	199
REAC	SHC-related events triggered by IGF1R	REAC:R-MMU-2428933	0.032052512	2	3	10257	199
REAC	Terminal pathway of complement	REAC:R-MMU-166665	0.032052512	2	3	10257	199
REAC	Purine catabolism	REAC:R-MMU-74259	0.032052512	3	11	10257	199
WP	Focal adhesion	WP:WP85	0.003546284	10	116	10257	199
WP	Complement activation, classical pathway	WP:WP200	0.003546284	3	5	10257	199
WP	ID signaling pathway	WP:WP512	0.017321068	5	36	10257	199
WP	Spinal cord injury	WP:WP2432	0.046995951	5	54	10257	199
WP	Osteoblast signaling	WP:WP238	0.046995951	2	5	10257	199
WP	Focal adhesion: PI3K-Akt-mTOR signaling pathway	WP:WP2841	0.046995951	11	208	10257	199
WP	Dysregulated miRNA targeting in insulin/PI3K-AKT signaling	WP:WP3855	0.046995951	3	15	10257	199
MIRNA	mmu-miR-29b-3p	MIRNA:mmu-miR-29b-3p	0.023433906	6	38	10257	199
HP	X-linked inheritance	HP:0001417	0.004449269	13	146	10257	199
HP	X-linked recessive inheritance	HP:0001419	0.004449269	11	110	10257	199
HP	Abnormality of metabolism/homeostasis	HP:0001939	0.004449269	51	1432	10257	199
HP	Abnormal muscle fiber protein expression	HP:0030089	0.004449269	5	13	10257	199
HP	Abnormality of the urinary system	HP:0000079	0.004449269	44	1147	10257	199
HP	Mode of inheritance	HP:0000005	0.004449269	82	2782	10257	199
HP	HP root	HP:0000001	0.004449269	86	2955	10257	199
HP	Abnormality of the genitourinary system	HP:0000119	0.004605917	53	1535	10257	199
HP	Abnormal circulating metabolite concentration	HP:0032180	0.005360408	31	713	10257	199
HP	Phenotypic abnormality	HP:0000118	0.005360408	85	2952	10257	199
HP	Muscular dystrophy	HP:0003560	0.00635382	7	45	10257	199
HP	Abnormality of the musculature	HP:0003011	0.010015089	57	1768	10257	199
HP	Mendelian inheritance	HP:0034345	0.011214563	79	2754	10257	199
HP	Abnormality of body weight	HP:0004323	0.014446239	39	1065	10257	199
HP	Abnormal nervous system physiology	HP:0012638	0.015278799	67	2244	10257	199
HP	Abnormality of the nervous system	HP:0000707	0.015797321	70	2385	10257	199
HP	Aciduria	HP:0012072	0.018579604	6	41	10257	199
HP	Abnormal muscle physiology	HP:0011804	0.018579604	50	1533	10257	199
HP	Postnatal growth retardation	HP:0008897	0.018579604	11	144	10257	199
HP	Spastic gait	HP:0002064	0.018579604	7	58	10257	199
HP	Abnormal urine pH	HP:0032943	0.018579604	6	41	10257	199
HP	Decreased body weight	HP:0004325	0.02131999	33	875	10257	199
HP	Abnormality of the Achilles tendon	HP:0005109	0.022999483	5	28	10257	199
HP	Elevated circulating aspartate aminotransferase concentration	HP:0031956	0.022999483	5	28	10257	199
HP	X-linked dominant inheritance	HP:0001423	0.025808199	5	29	10257	199
HP	Growth abnormality	HP:0001507	0.025808199	50	1579	10257	199
HP	Cigarette-paper scars	HP:0001073	0.027205889	3	7	10257	199
HP	Growth delay	HP:0001510	0.02897746	39	1137	10257	199
HP	Congenital bilateral ptosis	HP:0007911	0.037335045	2	2	10257	199
HP	Decreased serum complement C8	HP:0004434	0.037335045	2	2	10257	199
HP	Decreased serum terminal complement component	HP:0033057	0.037335045	2	2	10257	199
HP	Abnormal renal cortex morphology	HP:0011035	0.045329281	9	118	10257	199
HP	Syndactyly	HP:0001159	0.046433409	14	258	10257	199
HP	Hip dislocation	HP:0002827	0.049255461	11	173	10257	199
