## Appendix III for "Genomic signatures of adaptation in native lizards exposed to human-introduced fire ants": S16 GO table - TN multi-signal +- 25Kb.csv

source	term_name	term_id	highlighted	adjusted_p_value	negative_log10_of_adjusted_p_value	term_size	query_size	intersection_size	effective_domain_size	intersections
WP	Ovarian infertility	WP:WP273	false	0.02182795196990769	1.660987010506768	16	92	3	10272	ESR2,SYNE2,PTGER2
CORUM	nNos-Capon-Dexras1 complex	CORUM:77	false	0.047136273050336776	1.3266447590552355	3	92	1	10272	RASD1
CORUM	Hdac1-Mecp2-Rcor1-Sin3a complex	CORUM:1503	false	0.047136273050336776	1.3266447590552355	4	92	1	10272	RCOR1
CORUM	G protein complex (Gngt2, Kcnj3, Gnb1)	CORUM:1609	false	0.047136273050336776	1.3266447590552355	3	92	1	10272	KCNJ3
CORUM	G protein complex (Hdac4, Gnb1, Gng2)	CORUM:3192	false	0.047136273050336776	1.3266447590552355	3	92	1	10272	GNG2
CORUM	G protein complex (Hdac5, Gnb1, Gng2)	CORUM:3193	false	0.047136273050336776	1.3266447590552355	2	92	1	10272	GNG2
CORUM	G protein complex (Btk, Gng2, Gnb1)	CORUM:3195	false	0.047136273050336776	1.3266447590552355	2	92	1	10272	GNG2
CORUM	Eya1/3-Dach1/2-Six1 complex	CORUM:5439	false	0.047136273050336776	1.3266447590552355	3	92	1	10272	SIX1
CORUM	Mdm2-P53 complex	CORUM:5725	false	0.047136273050336776	1.3266447590552355	4	92	1	10272	MDM2
CORUM	L11-HDM2-p53-ARF complex	CORUM:6262	false	0.047136273050336776	1.3266447590552355	4	92	1	10272	MDM2
CORUM	MCC complex (p85alpha, p110alpha, Akt,14-3-3theta, beta-catenin)	CORUM:6366	false	0.047136273050336776	1.3266447590552355	4	92	1	10272	AKT1
CORUM	Spg33-Rtn1 complex	CORUM:6541	false	0.047136273050336776	1.3266447590552355	2	92	1	10272	RTN1
CORUM	Arrb2-Akt-Ppp2ca complex	CORUM:6809	false	0.047136273050336776	1.3266447590552355	2	92	1	10272	AKT1
CORUM	Akt-Arrb2-Ppp2ca-Ppp2r2a complex	CORUM:6810	false	0.047136273050336776	1.3266447590552355	3	92	1	10272	AKT1
CORUM	Arrb2-Akt-Src complex, insulin induced	CORUM:6813	false	0.047136273050336776	1.3266447590552355	1	92	1	10272	AKT1
CORUM	Insr-Arrb2-Akt-Src complex, insulin induced	CORUM:6814	false	0.047136273050336776	1.3266447590552355	1	92	1	10272	AKT1
