## Appendix III for "Genomic signatures of adaptation in native lizards exposed to human-introduced fire ants": S17 GO table - TN Tajima's D +-25Kb.csv

TENNESSEE	Source	Term	ID	FDR	Significant genes	Term size	query_size	effective_domain_size	intersections
	CORUM	Spg33-Rtn1 complex	CORUM:6541	0.011232117	2	2	190	10272	ZFYVE27,RTN1
	CORUM	G protein complex (Gngt2, Kcnj3, Gnb1)	CORUM:1609	0.016642563	2	3	190	10272	GNGT2,KCNJ3
ARKANSAS	Source	Term	ID	FDR	Significant genes	Term size
	WP	Eicosanoid metabolism via lipoxygenases (LOX)	WP:WP4348	0.009506353	4	16
	MIRNA	mmu-miR-599	MIRNA:mmu-miR-599	0.012062649	4	13
