## Appendix III for "Genomic signatures of adaptation in native lizards exposed to human-introduced fire ants": S18 GO table - TN saltilassi +-25Kb.csv

TENNESSEE	Source	Term	ID	FDR	Significant genes	Term size	query_size	effective_domain_size	intersections
	GO:BP	Ureteric bud elongation	GO:0060677	0.000811363	4	8	85	10272	KIF26B,SIX4,SIX1,BMP4
	GO:BP	Regulation of branch elongation involved in ureteric bud branching	GO:0072095	0.002959698	3	4	85	10272	SIX4,SIX1,BMP4
	GO:BP	Branch elongation involved in ureteric bud branching	GO:0060681	0.004903298	3	5	85	10272	SIX4,SIX1,BMP4
	GO:BP	Regulation of mesenchymal cell proliferation involved in ureter development	GO:0072199	0.020468032	2	2	85	10272	SIX1,BMP4
	GO:BP	Mesenchymal cell proliferation involved in ureter development	GO:0072198	0.020468032	2	2	85	10272	SIX1,BMP4
	GO:BP	Kidney mesenchyme development	GO:0072074	0.020468032	3	10	85	10272	SIX4,SIX1,BMP4
	GO:BP	Specification of segmental identity, head	GO:0007380	0.020468032	2	2	85	10272	SIX1,BMP4
	GO:BP	Head segmentation	GO:0035287	0.020468032	2	2	85	10272	SIX1,BMP4
	GO:BP	Posterior head segmentation	GO:0035289	0.020468032	2	2	85	10272	SIX1,BMP4
	GO:BP	Positive regulation of branching involved in ureteric bud morphogenesis	GO:0090190	0.023413368	3	11	85	10272	SIX4,SIX1,BMP4
	GO:BP	Ureter smooth muscle development	GO:0072191	0.028929438	2	3	85	10272	SIX1,BMP4
	GO:BP	Regulation of branching involved in ureteric bud morphogenesis	GO:0090189	0.028929438	3	13	85	10272	SIX4,SIX1,BMP4
	GO:BP	Olfactory placode formation	GO:0030910	0.028929438	2	3	85	10272	SIX4,SIX1
	GO:BP	Ureter smooth muscle cell differentiation	GO:0072193	0.028929438	2	3	85	10272	SIX1,BMP4
	GO:BP	Positive regulation of ureteric bud formation	GO:0072107	0.028929438	2	3	85	10272	SIX4,SIX1
	GO:BP	Regulation of ureteric bud formation	GO:0072106	0.028929438	2	3	85	10272	SIX4,SIX1
	GO:BP	Olfactory placode development	GO:0071698	0.028929438	2	3	85	10272	SIX4,SIX1
	GO:BP	T cell apoptotic process	GO:0070231	0.028929438	4	32	85	10272	AKT1,SIVA1,LGALS3,BMP4
	GO:BP	Olfactory placode morphogenesis	GO:0071699	0.028929438	2	3	85	10272	SIX4,SIX1
	GO:BP	Positive regulation of mesenchymal stem cell proliferation	GO:1902462	0.040496269	2	4	85	10272	BMP4,FERMT2
	GO:BP	Branch elongation of an epithelium	GO:0060602	0.040496269	3	17	85	10272	SIX4,SIX1,BMP4
	GO:BP	Regulation of mesonephros development	GO:0061217	0.040496269	2	4	85	10272	SIX4,SIX1
	GO:BP	Myotome development	GO:0061055	0.040496269	2	4	85	10272	SIX4,SIX1
	GO:BP	Fungiform papilla morphogenesis	GO:0061197	0.040496269	2	4	85	10272	SIX4,SIX1
	GO:BP	Regulation of mesenchymal stem cell proliferation	GO:1902460	0.040496269	2	4	85	10272	BMP4,FERMT2
	GO:BP	Regulation of synaptic assembly at neuromuscular junction	GO:0008582	0.040496269	2	4	85	10272	SIX4,SIX1
	GO:BP	Trigeminal ganglion development	GO:0061551	0.040496269	2	4	85	10272	SIX4,SIX1
	GO:BP	Lymphocyte apoptotic process	GO:0070227	0.04478433	4	44	85	10272	AKT1,SIVA1,LGALS3,BMP4
	GO:BP	Regulation of kidney development	GO:0090183	0.045197507	3	19	85	10272	SIX4,SIX1,BMP4
	GO:BP	Synaptic assembly at neuromuscular junction	GO:0051124	0.04769804	2	5	85	10272	SIX4,SIX1
	GO:BP	Mesenchymal stem cell proliferation	GO:0097168	0.04769804	2	5	85	10272	BMP4,FERMT2
	GO:BP	Fungiform papilla development	GO:0061196	0.04769804	2	5	85	10272	SIX4,SIX1
	GO:BP	Positive regulation of morphogenesis of an epithelium	GO:1905332	0.04769804	3	21	85	10272	SIX4,SIX1,BMP4
	GO:BP	Tongue morphogenesis	GO:0043587	0.04769804	2	5	85	10272	SIX4,SIX1
	GO:BP	Positive regulation of fat cell differentiation	GO:0045600	0.04769804	4	46	85	10272	AKT1,SIX1,DACT1,SAV1
	GO:BP	Ureteric bud formation	GO:0060676	0.04769804	2	5	85	10272	SIX4,SIX1
	GO:BP	Cranial ganglion development	GO:0061550	0.04769804	2	5	85	10272	SIX4,SIX1
	GO:BP	Regulation of neuromuscular junction development	GO:1904396	0.04769804	2	5	85	10272	SIX4,SIX1
	WP	Ovarian infertility	WP:WP273	0.016999262	3	16	85	10272	ESR2,SYNE2,PTGER2
	CORUM	G protein complex (Btk, Gng2, Gnb1)	CORUM:3195	0.038052626	1	2	85	10272	GNG2
	CORUM	Eya1/3-Dach1/2-Six1 complex	CORUM:5439	0.038052626	1	3	85	10272	SIX1
	CORUM	Spg33-Rtn1 complex	CORUM:6541	0.038052626	1	2	85	10272	RTN1
	CORUM	Cdk1-Hspa2-tNasp complex	CORUM:6915	0.038052626	1	2	85	10272	HSPA2
	CORUM	Arrb2-Akt-Ppp2ca complex	CORUM:6809	0.038052626	1	2	85	10272	AKT1
	CORUM	Akt-Arrb2-Ppp2ca-Ppp2r2a complex	CORUM:6810	0.038052626	1	3	85	10272	AKT1
	CORUM	G protein complex (Hdac4, Gnb1, Gng2)	CORUM:3192	0.038052626	1	3	85	10272	GNG2
	CORUM	G protein complex (Gngt2, Kcnj3, Gnb1)	CORUM:1609	0.038052626	1	3	85	10272	KCNJ3
	CORUM	Arrb2-Akt-Src complex, insulin induced	CORUM:6813	0.038052626	1	1	85	10272	AKT1
	CORUM	Insr-Arrb2-Akt-Src complex, insulin induced	CORUM:6814	0.038052626	1	1	85	10272	AKT1
	CORUM	G protein complex (Hdac5, Gnb1, Gng2)	CORUM:3193	0.038052626	1	2	85	10272	GNG2
	CORUM	Hdac1-Mecp2-Rcor1-Sin3a complex	CORUM:1503	0.039702067	1	4	85	10272	RCOR1
	CORUM	MCC complex (p85alpha, p110alpha, Akt,14-3-3theta, beta-catenin)	CORUM:6366	0.039702067	1	4	85	10272	AKT1
	CORUM	Ship1-Hdac1-Hspa2-Kctd19 complex	CORUM:6387	0.039702067	1	4	85	10272	HSPA2
ARKANSAS	Source	Term name	ID	FDR	Significant genes	Term size	query_size
	GO:BP	Negative regulation of developmental growth	GO:0048640	0.000176723	6	90	32
	GO:BP	Regulation of cell size	GO:0008361	0.000176723	7	140	32
	GO:BP	Negative regulation of cell growth	GO:0030308	0.000176723	7	141	32
	GO:BP	Regulation of developmental growth	GO:0048638	0.000371624	8	255	32
	GO:BP	Negative regulation of growth	GO:0045926	0.000371624	7	179	32
	GO:BP	Developmental cell growth	GO:0048588	0.000415524	7	187	32
	GO:BP	Axon extension involved in axon guidance	GO:0048846	0.000528619	4	31	32
	GO:BP	Neuron projection extension involved in neuron projection guidance	GO:1902284	0.000528619	4	31	32
	GO:BP	Neuron projection extension	GO:1990138	0.00071629	6	140	32
	GO:BP	Regulation of axon extension	GO:0030516	0.00071629	5	78	32
	GO:BP	Negative regulation of axon extension	GO:0030517	0.000888219	4	38	32
	GO:BP	Regulation of extent of cell growth	GO:0061387	0.001057725	5	88	32
	GO:BP	Regulation of anatomical structure size	GO:0090066	0.001364747	8	362	32
	GO:BP	Axon extension	GO:0048675	0.001364747	5	97	32
	GO:BP	Regulation of cellular component size	GO:0032535	0.001364747	7	254	32
	GO:BP	Developmental growth	GO:0048589	0.001973825	9	510	32
	GO:BP	Negative regulation of axonogenesis	GO:0050771	0.002374984	4	55	32
	GO:BP	Developmental growth involved in morphogenesis	GO:0060560	0.002374984	6	191	32
	GO:BP	Negative regulation of cell development	GO:0010721	0.002374984	6	193	32
	GO:BP	Regulation of cell growth	GO:0001558	0.002396154	7	293	32
	GO:BP	Regulation of growth	GO:0040008	0.003186961	8	427	32
	GO:BP	Negative regulation of neurogenesis	GO:0050768	0.003955595	5	132	32
	GO:BP	Regulation of axonogenesis	GO:0050770	0.003955595	5	131	32
	GO:BP	Negative regulation of nervous system development	GO:0051961	0.004197536	5	136	32
	GO:BP	Regulation of anatomical structure morphogenesis	GO:0022603	0.004197536	9	593	32
	GO:BP	Cell growth	GO:0016049	0.005720965	7	350	32
	GO:BP	Regulation of axon extension involved in axon guidance	GO:0048841	0.005809218	3	28	32
	GO:BP	Growth	GO:0040007	0.00851977	9	660	32
	GO:BP	Regulation of protein-containing complex assembly	GO:0043254	0.009480524	6	267	32
	GO:BP	Regulation of cell development	GO:0060284	0.013020404	8	549	32
	GO:BP	Regulation of biological quality	GO:0065008	0.013544608	15	1902	32
	GO:BP	Regulation of neurogenesis	GO:0050767	0.014777531	6	295	32
	GO:BP	Ameboidal-type cell migration	GO:0001667	0.014862361	6	297	32
	GO:BP	Cellular component morphogenesis	GO:0032989	0.017524906	8	584	32
	GO:BP	Negative regulation of cell differentiation	GO:0045596	0.01906547	7	446	32
	GO:BP	Negative regulation of muscle cell differentiation	GO:0051148	0.020715498	3	47	32
	GO:BP	Negative regulation of neuron projection development	GO:0010977	0.021606383	4	116	32
	GO:BP	Cell surface receptor signaling pathway	GO:0007166	0.027253971	13	1598	32
	GO:BP	Regulation of systemic arterial blood pressure	GO:0003073	0.027277623	3	53	32
	GO:BP	Neuron projection morphogenesis	GO:0048812	0.028347316	7	487	32
	GO:BP	Regulation of protein polymerization	GO:0032271	0.03000207	4	130	32
	GO:BP	Plasma membrane bounded cell projection morphogenesis	GO:0120039	0.031217436	7	499	32
	GO:BP	Regulation of nervous system development	GO:0051960	0.031718826	6	363	32
	GO:BP	Negative regulation of cellular component organization	GO:0051129	0.031718826	7	506	32
	GO:BP	Cell projection morphogenesis	GO:0048858	0.031718826	7	503	32
	GO:BP	Pulmonary valve development	GO:0003177	0.033398246	2	14	32
	GO:BP	Cell part morphogenesis	GO:0032990	0.034030415	7	516	32
	GO:BP	Regulation of cellular component biogenesis	GO:0044087	0.03433109	8	680	32
	GO:BP	Cell morphogenesis	GO:0000902	0.036313071	8	688	32
	GO:BP	Negative regulation of multicellular organismal process	GO:0051241	0.037668003	8	694	32
	GO:BP	Regulation of cellular component organization	GO:0051128	0.038413815	13	1709	32
	GO:BP	Regulation of neuron projection development	GO:0010975	0.038413815	6	386	32
	GO:BP	Negative regulation of cell projection organization	GO:0031345	0.038658545	4	149	32
	GO:BP	Morphogenesis of a branching structure	GO:0001763	0.043925708	4	155	32
	GO:BP	Blood vessel morphogenesis	GO:0048514	0.044111607	6	402	32
	GO:CC	Dendritic tree	GO:0097447	0.028076473	8	565	32
	GO:CC	Dendrite	GO:0030425	0.028076473	8	564	32
	CORUM	Smarca2-Smarce1-Mecp2 complex	CORUM:5158	0.017470527	1	3	32
	CORUM	Sema3E-PlexinD1 complex	CORUM:5624	0.017470527	1	2	32
	CORUM	Hdac2-Mecp2-Sin3a-Smarca2 complex	CORUM:5185	0.017470527	1	2	32
	CORUM	Sema3E-PlexinD1-Nrp1 complex	CORUM:5626	0.017470527	1	3	32
	CORUM	Smarcb1-Smarca2-Mecp2 complex	CORUM:5174	0.017470527	1	2	32
	CORUM	Abca1-Apoa1-Snta1 complex	CORUM:7484	0.017470527	1	3	32
	CORUM	Sema3E-PlexinD1 complex	CORUM:5629	0.017470527	1	2	32
	CORUM	PU.1-associated protein complex	CORUM:716	0.017470527	1	3	32
	CORUM	Caveolar macromolecular signaling complex	CORUM:384	0.017864507	1	5	32
	CORUM	Hdac1-Mecp2-Rcor1-Sin3a complex	CORUM:1503	0.017864507	1	4	32
	CORUM	PU.1-Sin3A-Hdac-MeCP2 complex	CORUM:717	0.017864507	1	4	32
	CORUM	SWI/SNF-related chromatin-remodeling complex (Brm-based)	CORUM:5175	0.017864507	1	5	32
	CORUM	Caveolar macromolecular signaling complex, using anti-Cav-3	CORUM:385	0.017864507	1	5	32
	HP	X-linked recessive inheritance	HP:0001419	0.029539356	5	110	32
