## Appendix III for "Genomic signatures of adaptation in native lizards exposed to human-introduced fire ants": S19 GO table - AR Tajima's D +- 25Kb.csv

ARKANSAS	Source	Term	ID	FDR	Significant genes	Term size	query_size	effective_domain_size	intersections
	WP	Eicosanoid metabolism via lipoxygenases (LOX)	WP:WP4348	0.009506353	4	16	174	10272	LTB4R,LTB4R2,GGT1,GGT5
	MIRNA	mmu-miR-599	MIRNA:mmu-miR-599	0.012062649	4	13	174	10272	LY6G6C,SERPINE1,IFI44,ZEB2
