## Appendix III for "Genomic signatures of adaptation in native lizards exposed to human-introduced fire ants": S20 GO table - AR saltilassi +- 25Kb.csv

Source	Term name	ID	FDR	Significant genes	Term size	query_size	effective_domain_size	intersections
GO:BP	Negative regulation of developmental growth	GO:0048640	0.000176723	6	90	32	10272	MECP2,ARHGAP4,CAV3,SLIT2,SEMA3E,SEMA3A
GO:BP	Regulation of cell size	GO:0008361	0.000176723	7	140	32	10272	ARHGAP4,CAV3,SLIT2,ADD1,SEMA3E,SEMA3A,BMPR2
GO:BP	Negative regulation of cell growth	GO:0030308	0.000176723	7	141	32	10272	MECP2,ARHGAP4,CAV3,SLIT2,SEMA3E,SEMA3A,BMPR2
GO:BP	Regulation of developmental growth	GO:0048638	0.000371624	8	255	32	10272	SGPL1,MECP2,ARHGAP4,CAV3,SLIT2,SEMA3E,SEMA3A,BMPR2
GO:BP	Negative regulation of growth	GO:0045926	0.000371624	7	179	32	10272	MECP2,ARHGAP4,CAV3,SLIT2,SEMA3E,SEMA3A,BMPR2
GO:BP	Developmental cell growth	GO:0048588	0.000415524	7	187	32	10272	MECP2,ARHGAP4,CAV3,SLIT2,SEMA3E,SEMA3A,BMPR2
GO:BP	Axon extension involved in axon guidance	GO:0048846	0.000528619	4	31	32	10272	SLIT2,SEMA3E,SEMA3A,BMPR2
GO:BP	Neuron projection extension involved in neuron projection guidance	GO:1902284	0.000528619	4	31	32	10272	SLIT2,SEMA3E,SEMA3A,BMPR2
GO:BP	Neuron projection extension	GO:1990138	0.00071629	6	140	32	10272	MECP2,ARHGAP4,SLIT2,SEMA3E,SEMA3A,BMPR2
GO:BP	Regulation of axon extension	GO:0030516	0.00071629	5	78	32	10272	ARHGAP4,SLIT2,SEMA3E,SEMA3A,BMPR2
GO:BP	Negative regulation of axon extension	GO:0030517	0.000888219	4	38	32	10272	ARHGAP4,SLIT2,SEMA3E,SEMA3A
GO:BP	Regulation of extent of cell growth	GO:0061387	0.001057725	5	88	32	10272	ARHGAP4,SLIT2,SEMA3E,SEMA3A,BMPR2
GO:BP	Regulation of anatomical structure size	GO:0090066	0.001364747	8	362	32	10272	ARHGAP4,CAV3,AVPR2,SLIT2,ADD1,SEMA3E,SEMA3A,BMPR2
GO:BP	Axon extension	GO:0048675	0.001364747	5	97	32	10272	ARHGAP4,SLIT2,SEMA3E,SEMA3A,BMPR2
GO:BP	Regulation of cellular component size	GO:0032535	0.001364747	7	254	32	10272	ARHGAP4,CAV3,SLIT2,ADD1,SEMA3E,SEMA3A,BMPR2
GO:BP	Developmental growth	GO:0048589	0.001973825	9	510	32	10272	SGPL1,MECP2,ARHGAP4,CAV3,SLIT2,ADD1,SEMA3E,SEMA3A,BMPR2
GO:BP	Negative regulation of axonogenesis	GO:0050771	0.002374984	4	55	32	10272	ARHGAP4,SLIT2,SEMA3E,SEMA3A
GO:BP	Developmental growth involved in morphogenesis	GO:0060560	0.002374984	6	191	32	10272	MECP2,ARHGAP4,SLIT2,SEMA3E,SEMA3A,BMPR2
GO:BP	Negative regulation of cell development	GO:0010721	0.002374984	6	193	32	10272	MECP2,ARHGAP4,CAV3,SLIT2,SEMA3E,SEMA3A
GO:BP	Regulation of cell growth	GO:0001558	0.002396154	7	293	32	10272	MECP2,ARHGAP4,CAV3,SLIT2,SEMA3E,SEMA3A,BMPR2
GO:BP	Regulation of growth	GO:0040008	0.003186961	8	427	32	10272	SGPL1,MECP2,ARHGAP4,CAV3,SLIT2,SEMA3E,SEMA3A,BMPR2
GO:BP	Negative regulation of neurogenesis	GO:0050768	0.003955595	5	132	32	10272	MECP2,ARHGAP4,SLIT2,SEMA3E,SEMA3A
GO:BP	Regulation of axonogenesis	GO:0050770	0.003955595	5	131	32	10272	ARHGAP4,SLIT2,SEMA3E,SEMA3A,BMPR2
GO:BP	Negative regulation of nervous system development	GO:0051961	0.004197536	5	136	32	10272	MECP2,ARHGAP4,SLIT2,SEMA3E,SEMA3A
GO:BP	Regulation of anatomical structure morphogenesis	GO:0022603	0.004197536	9	593	32	10272	MECP2,ARHGAP4,CAV3,SLIT2,ADD1,SEMA3E,SEMA3A,BMPR2,HECW2
GO:BP	Cell growth	GO:0016049	0.005720965	7	350	32	10272	MECP2,ARHGAP4,CAV3,SLIT2,SEMA3E,SEMA3A,BMPR2
GO:BP	Regulation of axon extension involved in axon guidance	GO:0048841	0.005809218	3	28	32	10272	SEMA3E,SEMA3A,BMPR2
GO:BP	Growth	GO:0040007	0.00851977	9	660	32	10272	SGPL1,MECP2,ARHGAP4,CAV3,SLIT2,ADD1,SEMA3E,SEMA3A,BMPR2
GO:BP	Regulation of protein-containing complex assembly	GO:0043254	0.009480524	6	267	32	10272	MECP2,HCFC1,CAV3,ABCA1,SLIT2,ADD1
GO:BP	Regulation of cell development	GO:0060284	0.013020404	8	549	32	10272	MECP2,ARHGAP4,CAV3,SLIT2,ADD1,SEMA3E,SEMA3A,BMPR2
GO:BP	Regulation of biological quality	GO:0065008	0.013544608	15	1902	32	10272	SGPL1,MECP2,HCFC1,ARHGAP4,CAV3,AVPR2,ABCA1,PDCD6IP,SLIT2,ADD1,SEMA3E,SEMA3A,GABRG1,GABRA2,BMPR2
GO:BP	Regulation of neurogenesis	GO:0050767	0.014777531	6	295	32	10272	MECP2,ARHGAP4,SLIT2,SEMA3E,SEMA3A,BMPR2
GO:BP	Ameboidal-type cell migration	GO:0001667	0.014862361	6	297	32	10272	SGPL1,MECP2,ARHGAP4,SLIT2,SEMA3E,BMPR2
GO:BP	Cellular component morphogenesis	GO:0032989	0.017524906	8	584	32	10272	MECP2,ARHGAP4,CAV3,SLIT2,SEMA3E,SEMA3A,BMPR2,HECW2
GO:BP	Negative regulation of cell differentiation	GO:0045596	0.01906547	7	446	32	10272	MECP2,ARHGAP4,CAV3,SLIT2,SEMA3E,SEMA3A,BMPR2
GO:BP	Negative regulation of muscle cell differentiation	GO:0051148	0.020715498	3	47	32	10272	MECP2,CAV3,BMPR2
GO:BP	Negative regulation of neuron projection development	GO:0010977	0.021606383	4	116	32	10272	ARHGAP4,SLIT2,SEMA3E,SEMA3A
GO:BP	Cell surface receptor signaling pathway	GO:0007166	0.027253971	13	1598	32	10272	SGPL1,MECP2,IRAK1,CAV3,ABCA1,SLIT2,SEMA3E,SEMA3A,GRM3,GABRG1,GABRA2,WDR12,BMPR2
GO:BP	Regulation of systemic arterial blood pressure	GO:0003073	0.027277623	3	53	32	10272	MECP2,AVPR2,BMPR2
GO:BP	Neuron projection morphogenesis	GO:0048812	0.028347316	7	487	32	10272	MECP2,ARHGAP4,SLIT2,SEMA3E,SEMA3A,BMPR2,HECW2
GO:BP	Regulation of protein polymerization	GO:0032271	0.03000207	4	130	32	10272	MECP2,CAV3,SLIT2,ADD1
GO:BP	Plasma membrane bounded cell projection morphogenesis	GO:0120039	0.031217436	7	499	32	10272	MECP2,ARHGAP4,SLIT2,SEMA3E,SEMA3A,BMPR2,HECW2
GO:BP	Regulation of nervous system development	GO:0051960	0.031718826	6	363	32	10272	MECP2,ARHGAP4,SLIT2,SEMA3E,SEMA3A,BMPR2
GO:BP	Negative regulation of cellular component organization	GO:0051129	0.031718826	7	506	32	10272	NAA10,ARHGAP4,CAV3,SLIT2,ADD1,SEMA3E,SEMA3A
GO:BP	Cell projection morphogenesis	GO:0048858	0.031718826	7	503	32	10272	MECP2,ARHGAP4,SLIT2,SEMA3E,SEMA3A,BMPR2,HECW2
GO:BP	Pulmonary valve development	GO:0003177	0.033398246	2	14	32	10272	SLIT2,BMPR2
GO:BP	Cell part morphogenesis	GO:0032990	0.034030415	7	516	32	10272	MECP2,ARHGAP4,SLIT2,SEMA3E,SEMA3A,BMPR2,HECW2
GO:BP	Regulation of cellular component biogenesis	GO:0044087	0.03433109	8	680	32	10272	MECP2,HCFC1,NUDT16,CAV3,ABCA1,PDCD6IP,SLIT2,ADD1
GO:BP	Cell morphogenesis	GO:0000902	0.036313071	8	688	32	10272	MECP2,ARHGAP4,SLIT2,ADD1,SEMA3E,SEMA3A,BMPR2,HECW2
GO:BP	Negative regulation of multicellular organismal process	GO:0051241	0.037668003	8	694	32	10272	MECP2,ARHGAP4,CAV3,AVPR2,SLIT2,SEMA3E,SEMA3A,BMPR2
GO:BP	Regulation of cellular component organization	GO:0051128	0.038413815	13	1709	32	10272	MECP2,HCFC1,NAA10,ARHGAP4,CAV3,ABCA1,PDCD6IP,SLIT2,ADD1,SEMA3E,SEMA3A,BMPR2,HECW2
GO:BP	Regulation of neuron projection development	GO:0010975	0.038413815	6	386	32	10272	ARHGAP4,SLIT2,SEMA3E,SEMA3A,BMPR2,HECW2
GO:BP	Negative regulation of cell projection organization	GO:0031345	0.038658545	4	149	32	10272	ARHGAP4,SLIT2,SEMA3E,SEMA3A
GO:BP	Morphogenesis of a branching structure	GO:0001763	0.043925708	4	155	32	10272	MECP2,CAV3,SLIT2,SEMA3E
GO:BP	Blood vessel morphogenesis	GO:0048514	0.044111607	6	402	32	10272	SGPL1,MECP2,SLIT2,ADD1,SEMA3E,BMPR2
GO:CC	Dendritic tree	GO:0097447	0.028076473	8	565	32	10272	HCFC1,KCNIP4,ADD1,SEMA3A,GRM3,GABRG1,GABRA2,BMPR2
GO:CC	Dendrite	GO:0030425	0.028076473	8	564	32	10272	HCFC1,KCNIP4,ADD1,SEMA3A,GRM3,GABRG1,GABRA2,BMPR2
CORUM	Smarca2-Smarce1-Mecp2 complex	CORUM:5158	0.017470527	1	3	32	10272	MECP2
CORUM	Sema3E-PlexinD1 complex	CORUM:5624	0.017470527	1	2	32	10272	SEMA3E
CORUM	Hdac2-Mecp2-Sin3a-Smarca2 complex	CORUM:5185	0.017470527	1	2	32	10272	MECP2
CORUM	Sema3E-PlexinD1-Nrp1 complex	CORUM:5626	0.017470527	1	3	32	10272	SEMA3E
CORUM	Smarcb1-Smarca2-Mecp2 complex	CORUM:5174	0.017470527	1	2	32	10272	MECP2
CORUM	Abca1-Apoa1-Snta1 complex	CORUM:7484	0.017470527	1	3	32	10272	ABCA1
CORUM	Sema3E-PlexinD1 complex	CORUM:5629	0.017470527	1	2	32	10272	SEMA3E
CORUM	PU.1-associated protein complex	CORUM:716	0.017470527	1	3	32	10272	MECP2
CORUM	Caveolar macromolecular signaling complex	CORUM:384	0.017864507	1	5	32	10272	CAV3
CORUM	Hdac1-Mecp2-Rcor1-Sin3a complex	CORUM:1503	0.017864507	1	4	32	10272	MECP2
CORUM	PU.1-Sin3A-Hdac-MeCP2 complex	CORUM:717	0.017864507	1	4	32	10272	MECP2
CORUM	SWI/SNF-related chromatin-remodeling complex (Brm-based)	CORUM:5175	0.017864507	1	5	32	10272	MECP2
CORUM	Caveolar macromolecular signaling complex, using anti-Cav-3	CORUM:385	0.017864507	1	5	32	10272	CAV3
HP	X-linked recessive inheritance	HP:0001419	0.029539356	5	110	32	10272	MECP2,HCFC1,NAA10,AVPR2,SSR4
